# Flux-based hierarchical organization of *Escherichia coli*’s metabolic network

**DOI:** 10.1101/731356

**Authors:** Semidán Robaina-Estévez, Zoran Nikoloski

## Abstract

Biological networks across scales exhibit hierarchical organization that may constrain network function. Yet, understanding how these hierarchies arise due to the operational constraint of the networks and whether they impose limits to molecular phenotypes remains elusive. Here we show that metabolic networks include a hierarchy of reactions based on a natural flux ordering that holds for every steady state. We find that the hierarchy of reactions is reflected in experimental measurements of transcript, protein and flux levels of *Escherichia coli* under various growth conditions as well as in the catalytic rate constants of the corresponding enzymes. Our findings point at resource partitioning and a fine-tuning of enzyme levels in *E. coli* to respect the constraints imposed by the network structure at steady state. Since reactions in upper layers of the hierarchy impose an upper bound on the flux of the reactions downstream, the hierarchical organization of metabolism due to the flux ordering has direct applications in metabolic engineering.
