## Supplementary Table 1 for "Flux-based hierarchical organization of *Escherichia coli*’s metabolic network"

### Sheet: Sheet1
Supplementary Table 1. Classification of the metabolic subsystems of iJO1366 into the eight macrosystems defined in this study
Subsystems	Systems
Alanine and Aspartate Metabolism	Amino acid metabolism
Alternate Carbon Metabolism	Carbohydrate metabolism
Anaplerotic Reactions	Energy and maintenance
Arginine and Proline Metabolism	Amino acid metabolism
Biomass and maintenance functions	Energy and maintenance
Cell Envelope Biosynthesis	Cell wall biosynthesis
Citric Acid Cycle	Carbohydrate metabolism
Cofactor and Prosthetic Group Biosynthesis	Cofactor and vitamin metabolism
Cysteine Metabolism	Amino acid metabolism
Extracellular exchange	Transport
Folate Metabolism	Cofactor and vitamin metabolism
Glutamate Metabolism	Amino acid metabolism
Glycerophospholipid Metabolism	Lipid metabolism
Glycine and Serine Metabolism	Amino acid metabolism
Glycolysis/Gluconeogenesis	Carbohydrate metabolism
Glyoxylate Metabolism	Carbohydrate metabolism
Histidine Metabolism	Amino acid metabolism
Inorganic Ion Transport and Metabolism	Transport
Intracellular demand	Energy and maintenance
Lipopolysaccharide Biosynthesis / Recycling	Cell wall biosynthesis
Membrane Lipid Metabolism	Lipid metabolism
Methionine Metabolism	Amino acid metabolism
Methylglyoxal Metabolism	Carbohydrate metabolism
Murein Biosynthesis	Cell wall biosynthesis
Murein Recycling	Cell wall biosynthesis
Nitrogen Metabolism	Energy and maintenance
Nucleotide Salvage Pathway	Nucleotide metabolism
Oxidative Phosphorylation	Energy and maintenance
Pentose Phosphate Pathway	Carbohydrate metabolism
Purine and Pyrimidine Biosynthesis	Nucleotide metabolism
Pyruvate Metabolism	Carbohydrate metabolism
Threonine and Lysine Metabolism	Amino acid metabolism
Transport, Inner Membrane	Transport
Transport, Outer Membrane	Transport
Transport, Outer Membrane Porin	Transport
Tyrosine, Tryptophan, and Phenylalanine Metabolism	Amino acid metabolism
Unassigned	Unassigned
Valine, Leucine, and Isoleucine Metabolism	Amino acid metabolism
